# Reverse molecular pharmacology identifies the non-canonical axis of IRAK as a chemoresistance factor in neuroblastoma

**DOI:** 10.64898/2026.01.09.697473

**Authors:** M Le Grand, C Buxbaum, M Kerhervé, F Gaucher, Á Martínez-Rubio, M Taha, K Muller, B Mouysset, A Bomane, S Letard, T.W Failes, G.M Arndt, S Chebbi, E Labaronne, F.M.G Cavalli, N André, L Broutier, Y Shaked, E Pasquier

## Abstract

Owing to chemoresistance, the prognosis of relapsed neuroblastoma is dismal with less than 10% of patients surviving after 5 years. We developed a reverse molecular pharmacology approach that is based on high-throughput drug screening coupled with chemo-informatic and transcriptomic analyses. This led to the identification of IRAK1 as a key chemoresistance factor in neuroblastoma. By performing functional and pharmacological drug combination screens targeting IRAK1, we revealed a synergy between IRAK1 inhibition/silencing and BET, EGFR and mTOR inhibitors as well as microtubule-targeting agents. The synergistic combination of microtubule-targeting agent, vincristine and IRAK inhibitors was then confirmed in tumor spheroids, patient-derived tumoroids and a syngeneic orthotopic mouse model. Mechanistically, IRAK inhibition potentiated the pro-apoptotic and cell cycle arrest properties of vincristine *via* a pathway involving the PIDDosome complex rather than its canonical MyDDosome axis. Altogether, this study represents a proof-of-concept of our reverse molecular pharmacology approach to quickly develop biology-guided drug combinations, that could be applied to any other human diseases.
