## Supplementary material for "Reverse molecular pharmacology identifies the non-canonical axis of IRAK as a chemoresistance factor in neuroblastoma": Suppl Table 2

### Sheet: Sheet1
		% of cell viability
		Results #1	Results #2
Chemotherapy agents	14
Idarubicin	Antineoplastic	4.35	3.83
Fenretinide	Synthetic retinoid. Potent anticancer agent	18.24	8.36
CHM-1 hydrate	Possesses antimitotic antitumor activity	22.8	23.02
Colchicine	Prevents tubulin polymerization	8.6	8.79
D-64131	Inhibitor of tubulin polymerization. Antitumor in vivo	9.94	10.09
Docetaxel	binds to microtubules	7.86	8.26
Nocodazole	Microtubule inhibitor	18.01	18.58
Podophyllotoxin	Antineoplastic glucoside; inhibitor of microtubule assembly	3.93	3.94
Taxol	Promotes assembly and inhibits disassembly of microtubules	17.47	16.48
Vinblastine sulfate salt	Inhibitor of microtubule assembly	20.05	21.72
Camptothecin	DNA topoisomerase inhibitor	14.12	15.11
SN 38	DNA topoisomerase I inhibitor; antitumor	22.53	22.29
Topotecan	DNA topoisomerase type 1 inhibitor	21.46	23.33
Ellipticine	Cytochrome P450 (CYP1A1) and DNA topoisomerase II inhibitor	18.14	16.48
Kinase inhibitors	13
Bay 11-7085	Irreversible inhibitor of TNF-alpha and NF-KB activation	23.14	28.18
Bay 11-7821	Irreversible inhibitor of TNF-alpha and NF-KB activation	11.42	11.88
CGP-74514A hydrochloride	Cdk1 inhibitor	2.75	2.69
CMPD-1	Non-ATP-competitive p38-alpha inhibitor	18.01	16.9
DL-erythro-Dihydrosphingosine	Protein kinase C, phospholipase A2, and phospholipase D inhibitor	21.43	21.62
Dorsomorphin dihydrochloride	Potent and selective AMPK inhibitor	10.41	8.44
ER 27319 maleate	Selective Syk kinase inhibitor	2.02	2.01
GW 843682X	Selective inhibitor of PLK1 and PLK3	3.96	4.27
IMD 0354	Inhibitor of IKK-2 and NF-KB activation	2.2	3.22
Methyl 2,5-dihydroxycinnamate	EGFR-kinase inhibitor	6.8	6.28
PD-166285 hydrate	Src, FGFR	10.35	17.24
PD173952	PD173952 is a Src family kinase inhibitor	9.19	9.26
Tyrphostin A9	Selective PDGF tyrosine kinase receptor inhibitor	19.37	17.1
ATPase inhibitors	9
Calcimycin	Ca2+ ionophore used to potentiate responses to NMDA, but not quisqualate glutamate receptors	2.71	2.29
Thapsigargin	Potent, cell-permeable, IP3-independent intracellular calcium releaser	3.77	3.72
Digitoxigenin	Na+ K+ ATPase inhibitor	12.42	11.97
Digoxin	Na+ K+ ATPase inhibitor	6.33	7.15
Dihydroouabain	Sodium-potassium pump inhibitor	20.29	22.58
Lanatoside C	Na+ K+ ATPase inhibitor	6.76	6.45
Ouabain	Na+,K+-ATPase inhibitor	6.93	7.36
Proscillaridin A	Na+/K+-ATPase inhibitor	7.32	8.2
Sanguinarine chloride	Inhibitor of Mg2+ and Na+/K+-ATPase; isolated from the leaves and stems of Macleaya cordata and microcarpa	2.13	1.67
Protein synthesis inhibitors	7
Actinomycin D	Inhibits RNA polymerase	2.05	2.2
Anisomycin	Protein synthesis inhibitor	3.76	3.83
Brefeldin A	Disrupts protein translocation to Golgi	2.73	2.85
Ciclopirox ethanolamine	Cell membrane proteins synthesis inhibitor	8.6	8.13
Cycloheximide	Inhibitor of protein synthesis	14.38	14.95
Emetine dihydrochloride hydrate	Apoptosis inducer; RNA-Protein translation inhibitor	4.24	4.52
Homoharringtonine	Inhibitor of protein synthesis	7.88	8.42
Anti-Fungi / Anthelmintic agents	7
Albendazole		21.81	24.3
Fenbendazole		24.97	22.76
Flubendazol		15.1	15.73
Mebendazole		19.5	19.38
Niclosamide		3.03	1.79
Oxibendazol		19.43	21.91
Parbendazole		14.88	14.16
Epidrugs	4
Vorinostat	histone deacetylase (HDAC) inhibitor	1.56	1.35
Scriptaid	Histone deacetylase inhibitor	3.27	3.59
NSC 3852	Histone deacetylase inhibitor	12.62	14.82
BIX 01294 trihydrochloride hydrate	Selective histone methyl transferase inhibitor	6.56	16
Receptor antagonists	4
SCS	Selective GABAA receptor antagonist; Î²1-subunit-selective	9.06	8.68
SCH 79797 dihydrochloride	"Potent, selective non-peptide PAR1 antagonist"	2.73	2.71
JTC 801	Selective NOP antagonist	4.54	3.66
BNTX maleate salt hydrate	BNTX is a selective d1 non peptide opioid receptor antagonist BNTX is used as a tool for the study of various function of opioid receptors including alcohol and drug dependence	9.58	10.08
Receptor agonists	3
A-77636 hydrochloride	Potent, orally active D1 dopamine receptor agonist	6.05	6.25
N-Oleoyldopamine	Endogenous vanilloid; weak CB1 cannabinoid receptor ligand	6.16	7.34
OLDA	Potent, selective endogenous TRPV1 agonist	14.73	13.66
Other drugs	15
Ro 106-9920	Inhibitor of NF-KB activation	19.99	23.22
Pyrrolidinedithiocarbamate ammonium	Inhibits NF-KB, prevents increase in NOS mRNA	19.58	9.93
Z-L-Phe chloromethyl ketone	Bovine chymotrypsin A-gamma inhibitor	14.15	3.56
Stattic	Irreversible STAT3 activation inhibitor	2.73	2.61
NSC 95397	Selective Cdc25 dual specificity phosphatase inhibitor	6.03	3.3
Quinacrine dihydrochloride	Monoamine oxidase (MAO) inhibitor; antimalarial	23.24	19.35
MG 132	Proteasome and calpain inhibitor. Inhibits NF-kappaB activation	23.25	24.11
LY 2183240	Novel, potent anandamide uptake inhibitor. Inhibits FAAH	19.34	10.59
KF 38789	Selective inhibitor of P-selectin-mediated cell adhesion	19.52	20.26
Diphenyleneiodonium chloride	Endothelial nitric oxide synthase inhibitor	10.39	11.05
Digoxigenin	Mainly used as a non-isotopic label for DNA	12.42	11.97
AM 404	Anandamide transport inhibitor	15.37	12.59
1,10-Phenanthroline monohydrate	Metalloprotease inhibitor; chelates iron, zinc and other divalent metals	24.89	26.03
Auranofin		4.38	3.62
Thimerosal		1.99	1.84
Total	76

### Sheet: Feuil1
WEHI-1216970	Vorinostat	histone deacetylase (HDAC) inhibitor	1.56	1.35	0.21
WEHI-1216567	Thimerosal		1.99	1.84	0.15
WEHI-1216229	ER 27319 maleate	Selective Syk kinase inhibitor	2.02	2.01	0.01
WEHI-1224544	Actinomycin D	Inhibits RNA polymerase	2.05	2.2	-0.15
WEHI-1215580	Sanguinarine chloride	Inhibitor of Mg2+ and Na+/K+-ATPase; isolated from the leaves and stems of Macleaya cordata and microcarpa	2.13	1.67	0.46
WEHI-1216269	IMD 0354	Inhibitor of IKK-2	2.2	3.22	-1.02
WEHI-0103587	Cyclosporin A	Calcineurin phosphatase inhibitor; immunosuppressant	2.38	1.63	0.75
WEHI-1214933	Calcimycin	Calcium ionophore	2.71	2.29	0.42
WEHI-1215533	Stattic	Irreversible STAT3 activation inhibitor	2.73	2.61	0.12
WEHI-1215957	Brefeldin A	Disrupts protein translocation to Golgi	2.73	2.85	-0.12
WEHI-1224532	SCH 79797 dihydrochloride	"Potent, selective non-peptide PAR1 antagonist"	2.73	2.71	0.02
WEHI-1214914	CGP-74514A hydrochloride	Cdk1 inhibitor	2.75	2.69	0.06
WEHI-0103646	Niclosamide	Helmintic DNA damage	3.03	1.79	1.24
WEHI-1216214	Scriptaid	Histone deacetylase inhibitor	3.27	3.59	-0.32
WEHI-1214933	Calcimycin	Ca2+ ionophore used to potentiate responses to NMDA, but not quisqualate glutamate receptors	3.51	3.53	-0.02
WEHI-1214812	Brefeldin A from Penicillium brefeldianum	Fungal metabolite that disrupts the structure and function of the Golgi apparatus	3.62	3.62	0
WEHI-0104817	Anisomycin	Protein synthesis inhibitor	3.76	3.83	-0.07
WEHI-1215714	Thapsigargin	Potent, cell-permeable, IP3-independent intracellular calcium releaser	3.77	3.72	0.05
WEHI-1215437	Podophyllotoxin	Antineoplastic glucoside; inhibitor of microtubule assembly	3.93	3.94	-0.01
WEHI-0103636	Podophyllotoxin		3.96	4.26	-0.3
WEHI-1216314	GW 843682X	Selective inhibitor of PLK1 and PLK3	3.96	4.27	-0.31
WEHI-1215057	Emetine dihydrochloride hydrate	Apoptosis inducer; RNA-Protein translation inhibitor	4.24	4.52	-0.28
WEHI-1215172	Idarubicin	Antineoplastic	4.35	3.83	0.52
WEHI-1215531	Auranofin		4.38	3.62	0.76
WEHI-1216236	JTC 801	Selective NOP antagonist	4.54	3.66	0.88
WEHI-1215531	Auranofin	Inhibits the release of inflammatory mediators from human macrophages, basophils, and pulmonary mast cells Inhibits 5-lipoxygenase in human neutrophils Is a potent inhibitor of selenoenzyme thioredoxin reductase (TrxR) Auranofin inhibits IKB kin	5.37	4.04	1.33
WEHI-1215196	NSC 95397	Selective, irreversible Cdc25 dual specificity phosphatase inhibitor	6.03	3.3	2.73
WEHI-1214779	A 77636 hydrochloride	Potent, selective D1-like agonist. Orally active	6.05	6.25	-0.2
WEHI-1215542	N-Oleoyldopamine	Endogenous vanilloid; weak CB1 cannabinoid receptor ligand	6.16	7.34	-1.18
WEHI-0103509	Camptothecine (S,+)	Topoisomerase I inhibitor	6.25	6.84	-0.59
WEHI-1216524	Digoxin	Na+ K+ ATPase inhibitor	6.33	7.15	-0.82
WEHI-1215596	BIX 01294 trihydrochloride hydrate	Selective histone methyl transferase inhibitor	6.56	16	-9.44
WEHI-1216488	Lanatoside C	Na+ K+ ATPase inhibitor	6.76	6.45	0.31
WEHI-1215799	Methyl 2,5-dihydroxycinnamate	EGFR-kinase inhibitor	6.8	6.28	0.52
WEHI-1215920	Ouabain	Na+,K+-ATPase inhibitor	6.81	7.43	-0.62
WEHI-1215449	Ouabain	Blocks movement of the H5 and H6 transmembrane domains of Na+-K+ ATPases	6.93	7.36	-0.43
WEHI-1216812	Proscillaridin A	Na+/K+-ATPase inhibitor	7.32	8.2	-0.88
WEHI-1216591	Docetaxel	binds to microtubules	7.86	8.26	-0.4
WEHI-1216438	Homoharringtonine	Inhibitor of protein synthesis. Antileukemic agent	7.88	8.42	-0.54
WEHI-0104185	Colchicine	Prevents tubulin polymerization	8.6	8.79	-0.19
WEHI-1217151	Ciclopirox ethanolamine	Cell membrane proteins synthesis inhibitor	8.6	8.13	0.47
WEHI-0103509	(S)-(+)-Camptothecin	DNA topoisomerase I inhibitor	8.77	8.58	0.19
WEHI-1216130	SCS	Selective GABAA receptor antagonist; Î²1-subunit-selective	9.06	8.68	0.38
WEHI-0104185	Colchicine	Tubulin polymerisation inhibitor	9.07	9.2	-0.13
WEHI-1215480	PD173952	PD173952 is a Src family kinase inhibitor	9.19	9.26	-0.07
WEHI-1215877	BNTX maleate	Standard Î´1 selective antagonist	9.58	10.08	-0.5
WEHI-1215196	NSC 95397	Selective Cdc25 dual specificity phosphatase inhibitor	9.66	5.78	3.88
WEHI-1215277	Nocodazole	Microtubule poison	9.68	10.01	-0.33
WEHI-1216045	D-64131	Inhibitor of tubulin polymerization. Antitumor in vivo	9.94	10.09	-0.15
WEHI-1217061	PD-166285 hydrate	Src, FGFR	10.35	17.24	-6.89
WEHI-1214975	Diphenyleneiodonium chloride	Endothelial nitric oxide synthase inhibitor	10.39	11.05	-0.66
WEHI-1224553	Dorsomorphin dihydrochloride	Potent and selective AMPK inhibitor	10.41	8.44	1.97
WEHI-1216436	Colchicine	Inhibitor of tubulin	10.56	9.69	0.87
WEHI-1216523	Digitoxigenin	Na+ K+ ATPase inhibitor	10.86	10.93	-0.07
WEHI-1214779	A-77636 hydrochloride	Potent, orally active D1 dopamine receptor agonist	11.23	12.78	-1.55
WEHI-1215507	Bay 11-7821	Irreversible inhibitor of TNF-Î±-induced IÎºBÎ± phosphorylation	11.42	11.88	-0.46
WEHI-1217084	Diphenyleneiodonium chloride	Binds to flavoproteins and inhibits NOS	11.43	12.05	-0.62
WEHI-1216819	Digoxigenin	Mainly used as a non-isotopic label for DNA	12.42	11.97	0.45
WEHI-1216445	NSC 3852	Histone deacetylase inhibitor	12.62	14.82	-2.2
WEHI-1215162	BNTX maleate salt hydrate	BNTX is a selective d1 non peptide opioid receptor antagonist BNTX is used as a tool for the study of various function of opioid receptors including alcohol and drug dependence	14.11	5.12	8.99
WEHI-0103509	Camptothecin	DNA topoisomerase inhibitor	14.12	15.11	-0.99
WEHI-1214913	Z-L-Phe chloromethyl ketone	Bovine chymotrypsin A-gamma inhibitor	14.15	3.56	10.59
WEHI-0104687	Cycloheximide	Inhibitor of protein synthesis	14.38	14.95	-0.57
WEHI-1215542	OLDA	Potent, selective endogenous TRPV1 agonist	14.73	13.66	1.07
WEHI-1216868	Parbendazole		14.88	14.16	0.72
WEHI-1216989	Flubendazol		15.1	15.73	-0.63
WEHI-1215934	AM 404	Anandamide transport inhibitor	15.37	12.59	2.78
WEHI-0104687	Cycloheximide		15.58	15.74	-0.16
WEHI-0104818	Taxol	Promotes assembly and inhibits disassembly of microtubules	17.47	16.48	0.99
WEHI-1215277	Nocodazole	Disrupts microtubules by binding to beta-tubulin	18.01	18.58	-0.57
WEHI-1216147	CMPD-1	Non-ATP-competitive p38Î± inhibitor	18.01	16.9	1.11
WEHI-1215117	Ellipticine	Cytochrome P450 (CYP1A1)and DNA topoisomerase II inhibitor	18.14	16.48	1.66
WEHI-1215192	Fenretinide	Synthetic retinoid. Potent anticancer agent	18.24	8.36	9.88
WEHI-1216221	LY 2183240	Novel, potent anandamide uptake inhibitor. Inhibits FAAH	19.34	10.59	8.75
WEHI-1215680	Vinblastine sulfate salt	Inhibitor of microtubule assembly	19.37	19.05	0.32
WEHI-1215706	Tyrphostin A9	Selective PDGF tyrosine kinase receptor inhibitor	19.37	17.1	2.27
WEHI-0104781	Oxibendazol		19.43	21.91	-2.48
WEHI-0104529	Mebendazole	Glucose transport inhibitor ?, Microtubule inhibitor	19.5	19.38	0.12
WEHI-0097032	KF 38789	Selective inhibitor of P-selectin-mediated cell adhesion	19.52	20.26	-0.74
WEHI-1215519	Pyrrolidinedithiocarbamate ammonium	Inhibits NF-ÎºB, prevents increase in NOS mRNA	19.58	9.93	9.65
WEHI-1217059	Topotecan	Topetecan is a topoisomerase I inhibitor and an apoptosis inducer It is a potent antineoplastic agent	19.76	19.78	-0.02
WEHI-1216066	Ro 106-9920	Inhibitor of NF-ÎºB activation	19.99	23.22	-3.23
WEHI-1215966	Vinblastine sulfate	Disrupts microtubules	20.05	21.72	-1.67
WEHI-1214965	Dihydroouabain	Sodium-potassium pump inhibitor	20.29	22.58	-2.29
WEHI-1214830	Bay 11-7085	Inhibits cytokine induced IkB (Inhibitor of NFkB) phosphorylation	20.44	15.99	4.45
WEHI-1215277	Nocodazole	Microtubule inhibitor	20.79	21.07	-0.28
WEHI-1215049	DL-erythro-Dihydrosphingosine	Protein kinase C, phospholipase A2, and phospholipase D inhibitor	21.43	61.62	-40.19
WEHI-1216569	Topotecan	DNA topoisomerase type 1 inhibitor	21.46	23.33	-1.87
WEHI-0104816	Albendazole		21.81	26.3	-4.49
WEHI-1216295	SN 38	DNA topoisomerase I inhibitor; antitumor	22.53	22.29	0.24
WEHI-1215283	CHM-1 hydrate	Possesses antimitotic antitumor activity It is a potent and selective antitumor agent in human hepatocellular carcinoma CHM-1 induces apoptosis, and it binds tubulin and inhibits tubulin polymerization	22.8	23.02	-0.22
WEHI-1216609	Paclitaxel	Tubuline inhibitor	23.1	23.65	-0.55
WEHI-1214830	Bay 11-7085	Irreversible inhibitor of TNF-Î±-induced IÎºBÎ± phosphorylation	23.14	28.18	-5.04
WEHI-1215469	Quinacrine dihydrochloride	Monoamine oxidase (MAO) inhibitor; antimalarial	23.24	19.35	3.89
WEHI-1224529	MG 132	Proteasome and calpain inhibitor. Inhibits NF-kappaB activation	23.25	24.11	-0.86
WEHI-1215482	1,10-Phenanthroline monohydrate	Metalloprotease inhibitor; chelates iron, zinc and other divalent metals	24.89	26.03	-1.14
WEHI-0104517	Fenbendazole	Microtubule formation inhibitor	24.97	22.76	2.21
