## Supplementary material for "Reverse molecular pharmacology identifies the non-canonical axis of IRAK as a chemoresistance factor in neuroblastoma": Suppl Table 3

### Sheet: Sheet1
			First screen				Second screen
Compound ID	Name	Mode of action	NEG Percent Viability	POS Percent Viability	NEG-POS		NEG Percent Viability	POS Percent Viability	NEG-POS
WEHI-1215318	(±)-Methoxyverapamil hydrochloride	L-type Ca2+ channel antagonist	99.43	37.54	61.89		102.35	43.2	59.15
WEHI-1215404	(±)-Octoclothepin maleate	D2 Dopamine receptor antagonist; serotonin receptor antagonist	89.15	54.78	34.37		95.65	74.49	21.16
WEHI-1215938	(R)-(-)-Niguldipine hydrochloride	Î±1 antagonist. L-type Ca2+ channel blocker. Less active enantiomer of Cat. No. 1123	93.97	10.54	83.43		94.67	19.62	75.05
WEHI-1215821	3`-Fluorobenzylspiperone maleate	D2-like receptor ligand	96.51	23.28	73.23		101.02	34.69	66.33
WEHI-1216073	Altanserin hydrochloride	5-HT2A receptor antagonist	103.2	69.21	33.99		99.39	76.48	22.91
WEHI-1214775	Amiodarone hydrochloride	Na+ channel blocker. K+ channel blocker. Non-competitive beta-adrenergic blocker	97.32	58.23	39.09		100.93	77.1	23.83
WEHI-1215390	AMN082	Selective allosteric mGluR7 receptor agonist	100.16	74.89	25.27		100.65	76.65	24
WEHI-1215883	ARC 239 dihydrochloride	Î±2B antagonist	98.2	64.42	33.78		101.05	71.45	29.6
WEHI-1216924	Aripiprazole		94.38	18.25	76.13		99.01	31.32	67.69
WEHI-0103620	Astemizole	H1 antagonist	81.47	14.6	66.87		89.05	26.57	62.48
WEHI-1216457	Avermectin B1a	Ligand GABA receptors	96.64	22.69	73.95		96.07	26.87	69.2
WEHI-1216589	Azelastine HCl		91.7	28.96	62.74		98.42	34.61	63.81
WEHI-1216748	Beclomethasone dipropionate		100.78	67.47	33.31		101.84	67.64	34.2
WEHI-1216212	BIBU 1361 dihydrochloride	Selective inhibitor of EGFR-kinase	81.3	49.86	31.44		86.77	66.74	20.03
WEHI-1214856	Bromoacetyl alprenolol menthane	Alkylating beta adrenoceptor antagonist	76.4	23.11	53.29		86.65	58.92	27.73
WEHI-1214819	Bromocryptine mesylate	Prolactin inhibitor	104.52	25.02	79.5		102.39	29.27	73.12
WEHI-1214934	Cantharidic Acid	Protein phosphatase 1 (PP1) and 2A (PP2A) inhibitor	34.02	6.16	27.86		50.38	43.45	6.93
WEHI-0104923	Carvedilol	Î²-adrenoceptor and Î±1-adrenoceptor antagonist	92.28	35.53	56.75		95.67	34.15	61.52
WEHI-1216729	Chrysene-1.4-quinone		41.52	12.3	29.22		38.83	43.33	-4.5
WEHI-1215023	Cilnidipine	dihydropyridine calcium channel blocker	102.65	61.15	41.5		102.73	56.24	46.49
WEHI-0103587	Cyclosporin A	Calcineurin phosphatase inhibitor; immunosuppressant	90.58	21.59	68.99		93.81	31.17	62.64
WEHI-1217016	Darifenacin hydrobromide	Blocking the M3 muscarinic acetylcholine receptor	98.42	55.12	43.3		99.95	66.25	33.7
WEHI-1215779	Dilazep dihydrochloride	Adenosine uptake inhibitor	95.23	25.79	69.44		100.97	37.27	63.7
WEHI-1214813	DO 897/99	D3 antagonist	96.49	65.89	30.6		98.43	62.21	36.22
WEHI-1212907	Erlotinib	tyrosine kinase inhibitor	95.46	66.51	28.95		102.48	75.77	26.71
WEHI-1216767	Ethaverine hydrochloride		101.2	47.97	53.23		100.94	52.73	48.21
WEHI-1215111	Fiduxosin hydrochloride	alpha1-Adrenoceptor antagonist	104.81	62.17	42.64		97.24	78.1	19.14
WEHI-1215114	Fluspirilen		89.49	52.06	37.43		93.27	68.19	25.08
WEHI-1216020	FR 122047 hydrochloride	Cyclooxygenase (COX-1) inhibitor	104.03	76.68	27.35		102.02	87.56	14.46
WEHI-1215044	GBR 12909 dihydrochloride	Dopamine reuptake inhibitor	95.05	57.73	37.32		96.79	74.86	21.93
WEHI-1215766	GBR 13069 dihydrochloride	Potent dopamine uptake inhibitor	100.86	74.9	25.96		99.62	76.12	23.5
WEHI-1212908	Gefitinib	inhibitor of epidermal growth factor receptors (EFGR) tyrosine kinase domain	92.26	38.31	53.95		95.65	62.08	33.57
WEHI-1215931	GR 103691	Highly selective D3 antagonist	97.5	41.14	56.36		97.37	26.96	70.41
WEHI-1215328	GR 127935 hydrochloride hydrate	Selective 5-HT1B/1D serotonin receptor antagonist	81.71	20.47	61.24		93.75	34.3	59.45
WEHI-1215970	GR 159897	Non-peptide. potent NK2 antagonist	98.18	37.63	60.55		97.94	55.62	42.32
WEHI-1216200	GW 405833	Selective. high affinity CB2 receptor partial agonist	98.78	33.33	65.45		101.98	68.59	33.39
WEHI-1224515	GW 583340 dihydrochloride	Potent dual EGFR/ErbB2 inhibitor; orally active	100.32	29.21	71.11		98.04	43.9	54.14
WEHI-1216170	GW 6471	PPARÎ± antagonist	100.08	33.06	67.02		97.22	43.04	54.18
WEHI-1215097	GW2974	Dual EGFR and ErbB-2 receptor tyrosine kinase inhibitor	100.46	65.45	35.01		100.37	62.66	37.71
WEHI-1224548	H 89 dihydrochloride	Protein kinase A inhibitor	98.85	61.68	37.17		93.74	70.12	23.62
WEHI-1216586	Itraconazole	inhibits the fungal cytochrome P450 oxidase-mediated synthesis of ergosterol	89.56	30.11	59.45		94.25	33.8	60.45
WEHI-1216621	Ivermectin	GABA ligand	94.55	33.27	61.28		96.48	41.89	54.59
WEHI-1215180	JFD00244	A SIRT (sirtuin. human silent information regulator) inhibitor	103.92	45.5	58.42		99.77	56.84	42.93
WEHI-1215227	Ketoconazole	Cytochrome P450c17 inhibitor. Sterol 14-demethylase inhibitor	94.34	66.96	27.38		99.72	79.98	19.74
WEHI-1215294	L-703.606 oxalate salt hydrate	Potent and selective non-peptide NK-1 tachykinin receptor antagonist	85.95	31.06	54.89		90.49	53.14	37.35
WEHI-1216945	Lacidipine	dihydropyridinr calcium channel blocker	103.02	29.27	73.75		103.83	31	72.83
WEHI-1214794	Lercanidipine hydrochloride hemihydrate	L-type (Cav12b) vascular calcium channel antagonist	105.91	78.49	27.42		100.41	83.22	17.19
WEHI-1216666	Lidoflazine	Ca++ channel activator	97.81	62.37	35.44		101.87	86.04	15.83
WEHI-1224507	LOE 908 hydrochloride	Broad spectrum cation channel blocker; neuroprotective	98.78	28.66	70.12		96.75	36.31	60.44
WEHI-1215258	Loperamide hydrochloride	Ca2+ channel antagonist	88.12	51.7	36.42		90.47	61.44	29.03
WEHI-0002874	Loratadine	histamine H1 receptor antagonist	100.23	74.53	25.7		101.63	85.86	15.77
WEHI-1215435	LP44	A high affinity 5-HT7 receptor agonist	96.08	28.29	67.79		107.34	33.18	74.16
WEHI-1215220	LY-310.762 hydrochloride	Potent. selective 5-HT 1D serotonin receptor antagonist	98.94	67.62	31.32		103.44	76.82	26.62
WEHI-1216777	Mebeverine hydrochloride	Phosphodiesterase inhibitor. Ca2+ antagonist	97.73	40.17	57.56		101.16	58.32	42.84
WEHI-1215271	Metergoline	5-HT1 antagonist. D2 agonist. 5-HT2 antagonist	99.22	35.56	63.66		97.25	43.07	54.18
WEHI-1215339	Methiothepin maleate	5-HT autoreceptor antagonist. 5-HT1c antagonist. 5-HT release inhibitor electrical or K+ induced	94.81	48.4	46.41		95.19	59.4	35.79
WEHI-1215290	Mibefradil dihydrochloride	T-type Ca2+ channel blocker	82.79	46.71	36.08		91.6	66.7	24.9
WEHI-1215337	Mifepristone	Progesterone receptor antagonist. Progesterone receptor partial agonist	101.06	71.91	29.15		101.42	71.63	29.79
WEHI-1216739	Mometasone furoate		105.14	35.85	69.29		101.04	33.23	67.81
WEHI-1215994	MRS 1334	Potent. highly selective hA3 antagonist	103.43	33.19	70.24		103.05	41.4	61.65
WEHI-1215840	N-Benzylnaltrindole hydrochloride	Î´2 selective non-peptide antagonist	96.73	28.38	68.35		96.12	33.17	62.95
WEHI-1216309	Nefazodone HCl	antagonist at the 5-HT2 receptors	94.14	59.44	34.7		100.2	73.67	26.53
WEHI-1217088	Nemonapride	Highly potent D2-like antagonist. Also 5-HT1A agonist	102.45	75.99	26.46		101.69	79.76	21.93
WEHI-1216276	NGB 2904	Potent and selective D3 antagonist	96.25	47.82	48.43		100.09	66.3	33.79
WEHI-1215344	Nicardipine hydrochloride	Ca2+ channel antagonist	100.48	37.5	62.98		102.66	60.81	41.85
WEHI-1216305	NNC 05-2090 hydrochloride	GABA uptake inhibitor; moderately BGT-1 selective	82.4	32.71	49.69		85.56	50.01	35.55
WEHI-1215221	NNC 55-0396 dihydrochloride	Highly selective Ca2+ channel blocker (T-type)	76.87	19.55	57.32		80.99	45.52	35.47
WEHI-1216137	NTNCB hydrochloride	Potent and selective non-peptidic NPY Y5 antagonist	79.67	24.84	54.83		90.38	46.22	44.16
WEHI-1215270	PD-161570	PD-161570 is an inhibitor of human FGF-1 receptor tyrosine kinase	54	16.17	37.83		63.93	21.93	42
WEHI-0103541	Pimozide	Dopamine antagonist ?	97.06	69.76	27.3		100.49	81.88	18.61
WEHI-1217154	Prenylamine lactate	Ca++ channel activator	81.68	50.84	30.84		87.09	71.11	15.98
WEHI-1215429	Propafenone hydrochloride	Beta adrenergic antagonist	107.31	71.68	35.63		95.53	72.72	22.81
WEHI-1215500	Quinidine sulfate	Na+ channel blocker and Class I antiarrythmic	99.7	34.92	64.78		101.29	45.91	55.38
WEHI-1214735	Reserpine		97.09	20.43	76.66		101.91	29.45	72.46
WEHI-1216884	Rifabutin	RNA-polymerase inhibitor	96.63	61.92	34.71		104.85	60.41	44.44
WEHI-1215901	RS 16566 dihydrochloride	5-HT3 ligand. Also shows affinity for zacopride binding site	100.07	73.45	26.62		99.8	87.04	12.76
WEHI-1215892	RS 17053 hydrochloride	Î±1A antagonist	76.55	30.63	45.92		82.4	40.2	42.2
WEHI-1216249	RS 504393	Highly selective CCR2 chemokine receptor antagonist	99.42	37.17	62.25		96.69	49.7	46.99
WEHI-1216064	S 14506 hydrochloride	Highly potent 5-HT1A agonist; displays unique binding mechanism	101.27	48.89	52.38		96.23	58.22	38.01
WEHI-1215960	SB 216641 hydrochloride	Selective h5-HT1B antagonist	85.84	23.37	62.47		97.87	48.43	49.44
WEHI-1216024	SDZ 21009	Î²-adrenoceptor antagonist. Also 5-HT1A/1B antagonist	99.35	38.44	60.91		97.35	54.58	42.77
WEHI-1216204	SDZ NKT 343	Highly selective. human NK1 antagonist	99.9	12.52	87.38		101.8	22.91	78.89
WEHI-1215946	SKF 96365 hydrochloride	STIM1-mediated Ca2+ influx inhibitor	95.37	69	26.37		96.9	90.78	6.12
WEHI-1216398	SR 33805 oxalate	Ca2+ channel blocker; binds allosterically to distinct site on L-type channels	95.28	14.27	81.01		89.87	21.15	68.72
WEHI-1216700	Terconazole	Sterol 14-demethylase inhibitor	95.23	44	51.23		98.81	58.75	40.06
WEHI-1216551	Thiethylperazine dimalate	Adrenergic antagonist. Dopaminergic receptor antagonist	95.17	67	28.17		97.2	81.7	15.5
WEHI-1214703	TMB-8 hydrochloride	Intracellular Ca2+ antagonist; inhibits calmodulin-sensitive Ca2+-ATPase activity; protein kinase C inhibitor	94.69	56.97	37.72		99.18	69.44	29.74
WEHI-1216043	U 18666A	Inhibitor of hedgehog (Hh) signaling. Also inhibits cholesterol synthesis	89.47	53.29	36.18		103.1	75.19	27.91
WEHI-1215670	U-74389G maleate	Free radical lipid peroxidation inhibitor	105.02	45.44	59.58		100.5	76.91	23.59
WEHI-1216967	Vardenafil	PDE5 inhibitor	104.25	53.72	50.53		103.83	65.09	38.74
WEHI-1215690	Verapamil hydrochloride	Alpha1 antagonist. Ca2+ channel modulator	104.01	57.67	46.34		101.13	64.53	36.6
