## Supplementary material for "Reverse molecular pharmacology identifies the non-canonical axis of IRAK as a chemoresistance factor in neuroblastoma": Suppl Table 7

### Sheet: Feuil3
					BE(2)-C			SK-N-AS			SH-SY5Y
Drug class	Drug ID	Drug family	Canonical mechanism of action	Supplier	AUC siCTRL	AUC siIRAK1	AUC siCTRL - AUC siIRAK1	AUC siCTRL	AUC siIRAK1	AUC siCTRL - AUC siIRAK1	AUC siCTRL	AUC siIRAK1	AUC siCTRL - AUC siIRAK1
6 epidrugs	Birabresib	BET inhibitor	BRD2,3,4 inhibitor	Selleckchem, s7360	0.284996	0.175472	0.109524	0.667057	0.5	0.167057	0.297926	0.156594	0.141332
	Molibresib	BET inhibitor	BRD2,3,4 inhibitor	Selleckchem, s7189	0.526819	0.34297	0.183849	0.765079	0.557942	0.207137	0.52628	0.364817	0.161463
	PFI-1	BET inhibitor	BRD2,4 inhibitor	Selleckchem, s1216	0.5769	0.432141	0.144759	0.777079	0.594586	0.182493	0.587984	0.435732	0.152253
	ABBV-744	BET inhibitor	BRD2,3,4 inhibitor	Selleckchem, s8723	0.361231	0.261532	0.099699	0.528557	0.361504	0.167053	0.277506	0.17978	0.0977256
	GSK-046	BET inhibitor	BRD2,3,4,T inhibitor	Selleckchem, s9684	0.867952	0.785561	0.0823913	0.852881	0.729526	0.123355	0.799562	0.690376	0.109186
	RVX-208	BET inhibitor	BD2 selective inhibitor	Selleckchem, s7295	0.862974	0.706617	0.156357	0.854663	0.791333	0.0633299	0.74791	0.644901	0.103009
9 repurposed drugs	Mometasone	anti-inflammatory drug	Glucocorticoid receptor agonist	Selleckchem, s1987	0.563948	0.542574	0.0213741	0.71489	0.669414	0.0454754	0.644769	0.606662	0.0381064
	Celecoxib	anti-inflammatory drug	Cox-2 inhibitor	Selleckchem, s1261	0.696766	0.750608	-0.0538417	0.891801	0.875058	0.0167435	0.816498	0.849211	-0.032713
	Proscillaridin A	Cardiovascular drug	Na+/K+ ATPase pump inhibitor	Sigma-Aldrich, SML2800-25MG	0.347309	0.33538	0.0119299	0.490204	0.505529	-0.0153245	0.416932	0.359487	0.0574455
	Digoxin	Cardiovascular drug	Na+/K+ ATPase pump inhibitor	Selleckchem, s4290	0.0778791	0.0584959	0.0193832	0.313651	0.299864	0.0137871	0.0989556	0.0841226	0.014833
	Mevastatin	Statin	HMG-CoA reductase inhibitor	Selleckchem, s4223	0.842869	0.722337	0.120531	0.62167	0.54207	0.0796	0.417759	0.459736	-0.0419772
	Fluvastatin	Statin	HMG-CoA reductase inhibitor	Selleckchem, s1909	0.773324	0.652292	0.121033	0.524307	0.458783	0.0655238	0.375618	0.386081	-0.0104631
	Simvastatin	Statin	HMG-CoA reductase inhibitor	Selleckchem, s1792	0.674469	0.567088	0.107381	0.452526	0.393219	0.059307	0.29464	0.343911	-0.0492714
	Cerivastatin	Statin	HMG-CoA reductase inhibitor	Sigma-Aldrich, SML0005-25MG	0.650548	0.580334	0.0702139	0.415533	0.382385	0.0331482	0.296761	0.356778	-0.0600177
	Lovastatin	Statin	HMG-CoA reductase inhibitor	Selleckchem, s2061	0.809468	0.712898	0.0965702	0.572207	0.546605	0.0256021	0.409082	0.462753	-0.0536712
20 targeted therapies	Navitoclax	Apoptosis targeting	Bcl-XL, 2, w inhibitor	Selleckchem, s1001	0.515718	0.301122	0.214596	0.715256	0.527899	0.187357	0.407821	0.313995	0.0938266
	LCL-161	Apoptosis targeting	BIRC2,3,4 inhibitor	Selleckchem, s7009	0.934731	0.885536	0.0491946	0.835751	0.664631	0.17112	0.941218	0.862869	0.0783492
	Olaparib	Apoptosis targeting	PARP inhibitor	Selleckchem, s1060	0.871687	0.764554	0.107133	0.893634	0.773458	0.120176	0.777905	0.777247	0.000657712
	GDC-0152	Apoptosis targeting	BIRC2,3,4,7 inhibitor	Selleckchem, s7010	0.938771	0.858941	0.07983	0.882032	0.684852	0.19718	0.920875	0.833436	0.0874386
	Venetoclax	Apoptosis targeting	Bcl-2 inhibitor	Selleckchem, s8048	0.552252	0.581579	-0.0293272	0.810718	0.698761	0.111957	0.55016	0.501626	0.0485339
	Osimertinib	EGFR inhibitor	Mutant-selective EGFR inhibitor	Selleckchem, s7297	0.783726	0.57424	0.209486	0.865354	0.711022	0.154332	0.615296	0.503482	0.111814
	Afatinib	EGFR inhibitor	WT, mutant EGFR and HER2,4 inhibitor	Selleckchem, s1011	0.426567	0.30061	0.125957	0.546675	0.412965	0.133709	0.389236	0.273364	0.115872
	Erlotinib	EGFR inhibitor	EGFR inhibitor	Selleckchem, s1023	0.844584	0.676099	0.168486	0.845796	0.668787	0.177009	0.781285	0.651654	0.129631
	Temsirolimus	mTOR inhibitor	mTOR inhibitor	Selleckchem, s1044	0.635002	0.347626	0.287376	0.732641	0.556644	0.175997	0.60574	0.446237	0.159504
	Omipalisib	mTOR inhibitor	p110 and mTOR inhibitor	Selleckchem, s2658	0.514938	0.27631	0.238628	0.763269	0.421884	0.341385	0.469961	0.280472	0.189489
	Everolimus	mTOR inhibitor	mTOR inhibitor	Selleckchem, s1120	0.543753	0.317097	0.226656	0.620035	0.492159	0.127876	0.548071	0.391311	0.15676
	GMX-1778	NAMPT inhibitor	NAMPT inhibitor	Selleckchem, s8117	0.676436	0.69812	-0.0216837	0.83253	0.72867	0.10386	0.0476252	0.0666836	-0.0190584
	FK866	NAMPT inhibitor	NAMPT inhibitor	Selleckchem, s2799	0.667046	0.759809	-0.0927631	0.814245	0.743777	0.0704686	0.0670414	0.1079	-0.0408584
	Ningetinib	Receptor inhibitor	c-Met, VEGFR2 and Axl inhibitor	Selleckchem, s6870	0.656525	0.690415	-0.0338903	0.863349	0.777088	0.0862608	0.68452	0.529425	0.155095
	RU-301	Receptor inhibitor	Pan-TAM inhibitor	Selleckchem, s0071	0.723254	0.646143	0.0771113	0.862279	0.848751	0.0135284	0.847449	0.813129	0.0343201
	Lenvatinib	Receptor inhibitor	VEGFR2,3 and PDGFR and c-Kit and c-RET inhibitor	Selleckchem, s1164	0.774644	0.673012	0.101633	0.928525	0.86679	0.0617352	0.846559	0.725825	0.120734
	Axitinib	Receptor inhibitor	VEGFR1,2,3 inhibitor	Selleckchem, s1005	0.390417	0.302218	0.0881994	0.835318	0.916305	-0.0809871	0.392364	0.419085	-0.0267212
	Tanespimycin	HSP90 inhibitor	HSP90 inhibitor	Selleckchem, s1141	0.428598	0.247114	0.181484	0.688518	0.331465	0.357053	0.379899	0.296597	0.0833027
	Luminespib	HSP90 inhibitor	HSP90 inhibitor	Selleckchem, s7439	0.457844	0.196446	0.261397	0.754341	0.24131	0.51303	0.0739651	0.0274113	0.0465537
	ONC201	Other targeted agent	D2 receptor, AKT and ERK inhibitor	Selleckchem, s7963	0.357262	0.339573	0.0176889	0.839632	0.692036	0.147596	0.652899	0.555849	0.0970497
9 conventional chemotherapies	Paclitaxel	Microtubule-Targeting Agents	Tubulins	Selleckchem, s1150	0.612379	0.469678	0.1427	0.743826	0.655359	0.0884674	0.632421	0.625092	0.00732821
	Vincristine	Microtubule-Targeting Agents	Tubulins	Selleckchem, s9555	0.386909	0.237228	0.149681	0.684882	0.540055	0.144827	0.599567	0.432191	0.167376
	Vinorelbine	Microtubule-Targeting Agents	Tubulins	Selleckchem, s4269	0.426884	0.273267	0.153617	0.723857	0.575371	0.148486	0.650286	0.491748	0.158538
	Etoposide	Topoisomerase inhibitor	Topoisomerase II inhibitor	Selleckchem, s1225	0.726023	0.624012	0.102011	0.744395	0.751264	-0.00686904	0.582856	0.493096	0.0897595
	Topotecan	Topoisomerase inhibitor	Topoisomerase I inhibitor	Selleckchem, s1231	0.714174	0.612666	0.101508	0.77708	0.80345	-0.0263699	0.57229	0.524736	0.0475548
	SN38	Topoisomerase inhibitor	Topoisomerase I inhibitor	Selleckchem, s4908	0.574913	0.428445	0.146467	0.688613	0.749021	-0.060408	0.379019	0.315947	0.0630719
	Doxorubicin	Anthracycline	Topoisomerase I and II inhibitor	Selleckchem, s1208	0.812217	0.710679	0.101538	0.834481	0.777735	0.0567463	0.649757	0.567494	0.0822633
	Gemcitabine	Antimetabolite	Purine nucleotide	Selleckchem, s1149	0.515838	0.411961	0.103877	0.66537	0.69062	-0.0252503	0.460015	0.450441	0.00957389
	Melphalan	Alkylating agents	Binds N7 position of guanine	Selleckchem, s8266	0.717256	0.579172	0.138083	0.799881	0.726061	0.0738199	0.57759	0.509167	0.0684236
