## Supplementary material for "Reverse molecular pharmacology identifies the non-canonical axis of IRAK as a chemoresistance factor in neuroblastoma": Suppl Table 8

### Sheet: Feuil3
					BE(2)-C					BE/VCR10					SK-N-AS					SH-SY5Y					GIMEN
Drug class	Drug ID	Drug family	Canonical mechanism of action	Supplier	AUC DMSO	AUC IRAK1/4i	AUC HS-243	AUC DMSO - AUC IRAK1/4i	AUC DMSO - AUC HS-243	AUC DMSO	AUC IRAK1/4i	AUC HS-243	AUC DMSO - AUC IRAK1/4i	AUC DMSO - AUC HS-243	AUC DMSO	AUC IRAK1/4i	AUC HS-243	AUC DMSO - AUC IRAK1/4i	AUC DMSO - AUC HS-243	AUC DMSO	AUC IRAK1/4i	AUC HS-243	AUC DMSO - AUC IRAK1/4i	AUC DMSO - AUC HS-243	AUC DMSO	AUC IRAK1/4i	AUC HS-243	AUC DMSO - AUC IRAK1/4i	AUC DMSO - AUC HS-243
13 epidrugs	Birabresib	BET inhibitor	BRD2,3,4 inhibitor	Selleckchem, s7360	0.422139	0.338325	0.406896	0.0838137	0.015243	0.546438	0.38757	0.523934	0.158868	0.0225041	0.61313	0.587382	0.577927	0.025748	0.0352028	0.490247	0.395558	0.424779	0.0946895	0.0654683	0.692257	0.637571	0.677499	0.0546867	0.0147584
	Molibresib	BET inhibitor	BRD2,3,4 inhibitor	Selleckchem, s7189	0.633598	0.556135	0.629235	0.0774632	0.00436313	0.693951	0.519937	0.656072	0.174015	0.0378794	0.686779	0.668676	0.66754	0.0181025	0.0192388	0.664249	0.579116	0.600909	0.0851336	0.0633399	0.784665	0.727419	0.769255	0.0572466	0.0154103
	PFI-1	BET inhibitor	BRD2,4 inhibitor	Selleckchem, s1216	0.686347	0.615678	0.683059	0.0706692	0.00328787	0.709497	0.607905	0.7128	0.101593	-0.00330218	0.743375	0.717687	0.722936	0.0256881	0.0204398	0.688	0.616837	0.642197	0.0711634	0.0458036	0.817202	0.75238	0.787176	0.0648218	0.0300259
	ABBV-744	BET inhibitor	BRD2,3,4 inhibitor	Selleckchem, s8723	0.47495	0.405322	0.457282	0.0696289	0.0176686	0.573826	0.458553	0.548258	0.115273	0.0255675	0.525194	0.500469	0.505339	0.0247253	0.0198554	0.454002	0.37798	0.435791	0.0760216	0.0182104	0.659015	0.580425	0.620123	0.0785902	0.0388921
	GSK-046	BET inhibitor	BRD2,3,4,T inhibitor	Selleckchem, s9684	0.87915	0.893238	0.89426	-0.0140887	-0.0151106	0.935104	0.887131	0.938941	0.0479731	-0.00383679	0.876281	0.866978	0.903131	0.0093031	-0.02685	0.865387	0.821093	0.854829	0.0442937	0.0105575	0.865991	0.862389	0.884047	0.00360217	-0.018056
	RVX-208	BET inhibitor	BD2 selective inhibitor	Selleckchem, s7295	0.867605	0.82878	0.855958	0.0388253	0.0116476	0.860524	0.859142	0.864793	0.00138152	-0.0042695	0.877206	0.859657	0.876593	0.0175481	0.000612114	0.816325	0.785323	0.801014	0.0310018	0.0153109	0.876904	0.857376	0.873522	0.0195287	0.00338216
	Entinostat	HDAC inhibitor	HDAC1,3 inhibitor	Selleckchem, s1053	0.431509	0.404855	0.451531	0.0266542	-0.0200225	0.514173	0.428558	0.600905	0.0856148	-0.0867323	0.771051	0.723746	0.771599	0.0473055	-0.000547374	0.662805	0.634109	0.662154	0.0286954	0.000650781	0.708309	0.711439	0.743797	-0.00312948	-0.0354883
	Vorinostat	HDAC inhibitor	HDAC inhibitor	Selleckchem, s1047	0.422396	0.404045	0.429424	0.0183513	-0.00702765	0.437587	0.391052	0.437509	0.0465356	7.8207e-05	0.68387	0.655517	0.670149	0.0283529	0.0137211	0.500227	0.503003	0.52215	-0.0027758	-0.0219223	0.633835	0.64888	0.665245	-0.0150445	-0.0314101
	Panobinostat	HDAC inhibitor	HDAC inhibitor	Selleckchem, s1030	0.437323	0.421209	0.484307	0.0161135	-0.0469838	0.599965	0.495056	0.670385	0.104909	-0.07042	0.689396	0.658028	0.700097	0.0313682	-0.010701	0.531086	0.488485	0.541353	0.0426004	-0.0102678	0.4438	0.440415	0.495479	0.00338477	-0.0516793
	SGC 0946	Other Epidrug	DOT1L inhibitor	Selleckchem, s7079	0.858293	0.651562	0.775433	0.206732	0.0828601	0.968528	0.871622	0.987522	0.0969063	-0.0189938	0.709344	0.705191	0.705995	0.00415375	0.00334972	0.760953	0.748451	0.760311	0.0125025	0.000642335	0.786851	0.789319	0.74479	-0.00246792	0.0420613
	Pinometostat	Other Epidrug	DOT1L inhibitor	Selleckchem, s7062	0.945834	0.614342	0.973106	0.331492	-0.0272713	0.990377	0.999987	0.993778	-0.00960971	-0.00340145	0.835781	0.837924	0.872798	-0.00214313	-0.0370169	0.946158	0.958481	0.956339	-0.0123228	-0.0101809	0.872195	0.884207	0.821419	-0.0120118	0.0507762
	GSK-J4	Other Epidrug	JMJD3 and UTX inhibitor	Selleckchem, s7070	0.373469	0.356834	0.353897	0.0166345	0.019572	0.262965	0.201354	0.120673	0.0616106	0.142292	0.580901	0.549858	0.58724	0.0310431	-0.00633916	0.458584	0.365507	0.429868	0.0930766	0.0287158	0.639193	0.497804	0.480473	0.141389	0.15872
	GSK-126	Other Epidrug	EZH2 inhibitor	Selleckchem, s7061	0.724747	0.635292	0.657931	0.0894554	0.0668156	0.879144	0.852842	0.8957	0.0263022	-0.0165563	0.671043	0.646734	0.676063	0.0243081	-0.00502088	0.63084	0.62448	0.63308	0.00635975	-0.00224015	0.645366	0.631807	0.625101	0.0135597	0.0202652
20 repurposed drugs	Pyrvinium	Anti-helminthic	Anti-helminthic	Selleckchem, s5816	0.424392	0.332916	0.39453	0.0914768	0.0298622	0.697571	0.808425	0.947132	-0.110855	-0.249562	0.537044	0.515656	0.516984	0.0213881	0.0200601	0.583089	0.455096	0.507543	0.127992	0.0755459	0.446214	0.502828	0.508879	-0.0566139	-0.0626649
	Primaquine	Anti-helminthic	Anti-malarial drug	Selleckchem, s4237	0.790779	0.787367	0.764249	0.00341196	0.0265303	0.811185	0.808287	0.801259	0.00289738	0.00992592	0.745425	0.765077	0.721106	-0.0196517	0.0243194	0.832718	0.803771	0.778279	0.028947	0.0544397	0.733373	0.776269	0.784666	-0.042896	-0.0512928
	Quinacrine	Anti-helminthic	Anti-protozoal drug	Selleckchem, s4255	0.465136	0.478821	0.453897	-0.0136846	0.0112394	0.515715	0.462586	0.51046	0.0531295	0.00525507	0.474939	0.486311	0.477222	-0.0113718	-0.00228249	0.463155	0.467908	0.465384	-0.00475253	-0.00222904	0.487099	0.586861	0.552852	-0.0997624	-0.065753
	Mefloquine	Anti-helminthic	Anti-malarial drug	Selleckchem, s4420	0.602079	0.606866	0.603281	-0.00478743	-0.00120267	0.638276	0.635016	0.628811	0.00326004	0.00946463	0.561449	0.603111	0.598559	-0.0416617	-0.0371105	0.605221	0.572316	0.6302	0.0329051	-0.0249789	0.537863	0.615292	0.634258	-0.077429	-0.0963955
	Niclosamide	Anti-helminthic	STAT3 and DNA replication inhibitor	Selleckchem, s3030	0.433548	0.440563	0.408661	-0.00701517	0.0248863	0.464541	0.308786	0.28009	0.155755	0.184451	0.530073	0.539924	0.489621	-0.00985144	0.0404522	0.595995	0.517382	0.565138	0.0786136	0.0308569	0.418807	0.504781	0.480378	-0.0859744	-0.0615713
	Mebendazole	Anti-helminthic	Anti-helminthic	Selleckchem, s4610	0.582481	0.52061	0.548266	0.0618705	0.0342143	0.71176	0.701951	0.721796	0.00980945	-0.0100357	0.658938	0.720197	0.707635	-0.061259	-0.0486973	0.556512	0.564741	0.640882	-0.0082298	-0.0843702	0.758198	0.813474	0.832383	-0.0552759	-0.0741851
	Fenbendazole	Anti-helminthic	Anti-helminthic	Selleckchem, s2468	0.602762	0.537654	0.560721	0.065108	0.0420412	0.775938	0.691885	0.71193	0.0840537	0.0640088	0.64093	0.693193	0.666634	-0.0522631	-0.0257046	0.548465	0.556123	0.615416	-0.00765805	-0.0669513	0.82169	0.929156	0.927492	-0.107466	-0.105803
	Albendazole	Anti-helminthic	Anti-helminthic	Selleckchem, s1640	0.615983	0.554584	0.560055	0.0613992	0.0559283	0.760499	0.68821	0.694698	0.0722885	0.0658013	0.69614	0.741847	0.730785	-0.0457073	-0.034645	0.567046	0.598819	0.647561	-0.0317736	-0.0805151	0.705999	0.775686	0.809387	-0.0696872	-0.103388
	Mometasone	anti-inflammatory drug	Glucocorticoid receptor agonist	Selleckchem, s1987	0.706633	0.71497	0.630956	-0.00833701	0.0756772	0.756769	0.764329	0.785512	-0.00755992	-0.0287429	0.648616	0.658179	0.591645	-0.00956264	0.056971	0.732207	0.72989	0.679231	0.00231647	0.0529756	0.839621	0.688793	0.676089	0.150828	0.163531
	Celecoxib	anti-inflammatory drug	Cox-2 inhibitor	Selleckchem, s1261	0.892897	0.883246	0.802564	0.00965148	0.0903333	0.920388	0.811183	0.906939	0.109205	0.0134489	0.75703	0.811553	0.772283	-0.054523	-0.0152529	0.812285	0.816463	0.774872	-0.00417778	0.0374128	0.816636	0.815926	0.783154	0.000710438	0.0334824
	Proscillaridin A	Cardiovascular drug	Na+/K+ ATPase pump inhibitor	Sigma-Aldrich, SML2800-25MG	0.356071	0.634358	0.359644	-0.278288	-0.00357324	0.440697	0.384028	0.432228	0.0566698	0.00846954	0.501397	0.502909	0.461087	-0.00151236	0.0403101	0.434853	0.381801	0.435639	0.0530526	-0.000785663	0.499473	0.353783	0.435312	0.14569	0.0641606
	Carvedilol	Cardiovascular drug	Non-selective beta / alpha-1 blocker	Selleckchem, s5723	0.686689	0.656142	0.627891	0.0305472	0.0587982	0.705366	0.651225	0.644307	0.054141	0.0610592	0.626527	0.682293	0.667675	-0.0557661	-0.0411473	0.647411	0.649103	0.649959	-0.00169227	-0.00254809	0.626101	0.718334	0.71368	-0.0922338	-0.0875791
	Nebivolol	Cardiovascular drug	Beta-1 selectif antagonist	Selleckchem, s5739	0.630398	0.622602	0.620128	0.00779657	0.0102709	0.635832	0.652623	0.649251	-0.016791	-0.0134189	0.578722	0.636117	0.621984	-0.0573942	-0.0432616	0.60366	0.646656	0.647456	-0.0429962	-0.0437959	0.551934	0.639727	0.659784	-0.0877928	-0.107851
	Digoxin	Cardiovascular drug	Na+/K+ ATPase pump inhibitor	Selleckchem, s4290	0.399201	0.337647	0.397421	0.0615533	0.00177944	0.438456	0.40986	0.428674	0.0285954	0.00978174	0.477399	0.478046	0.462096	-0.000647043	0.0153034	0.449755	0.404794	0.462977	0.0449611	-0.0132223	0.416645	0.372258	0.455349	0.0443873	-0.0387039
	Mevastatin	Statin	HMG-CoA reductase inhibitor	Selleckchem, s4223	0.880943	0.65414	0.821956	0.226803	0.0589872	0.820401	0.80251	0.807923	0.0178904	0.0124776	0.685602	0.685739	0.626935	-0.000136852	0.0586679	0.543717	0.522958	0.531547	0.0207587	0.0121697	0.644967	0.665974	0.666934	-0.0210079	-0.0219676
	Fluvastatin	Statin	HMG-CoA reductase inhibitor	Selleckchem, s1909	0.786905	0.643484	0.694732	0.14342	0.0921724	0.759339	0.746219	0.723588	0.0131206	0.0357514	0.621292	0.59547	0.552288	0.025822	0.0690045	0.472493	0.436833	0.437235	0.0356597	0.0352578	0.605648	0.683372	0.689521	-0.077724	-0.0838727
	Simvastatin	Statin	HMG-CoA reductase inhibitor	Selleckchem, s1792	0.760706	0.770433	0.705481	-0.00972761	0.0552245	0.741365	0.726065	0.724901	0.0152997	0.0164637	0.592258	0.593205	0.554911	-0.000947195	0.0373468	0.450753	0.440609	0.429153	0.0101438	0.0216003	0.539818	0.561607	0.548323	-0.0217888	-0.00850457
	Cerivastatin	Statin	HMG-CoA reductase inhibitor	Sigma-Aldrich, SML0005-25MG	0.642154	0.643125	0.582679	-0.000970901	0.0594749	0.76541	0.774114	0.788156	-0.0087039	-0.0227461	0.520779	0.537565	0.477692	-0.0167864	0.0430872	0.422025	0.396995	0.385197	0.0250297	0.0368281	0.547276	0.607748	0.559422	-0.0604722	-0.0121459
	Lovastatin	Statin	HMG-CoA reductase inhibitor	Selleckchem, s2061	0.847391	0.868281	0.78686	-0.02089	0.0605313	0.81927	0.801936	0.817939	0.0173338	0.00133144	0.650003	0.673008	0.618114	-0.0230044	0.0318891	0.544162	0.532099	0.537347	0.0120628	0.00681484	0.643834	0.666026	0.615733	-0.0221919	0.0281013
	Itraconazole	Other repurposed drug	CYP3A4 and Hedgehog signaling inhibitor	Selleckchem, s2476	0.665654	0.704183	0.715214	-0.0385294	-0.0495601	0.785843	0.661478	0.765493	0.124364	0.0203501	0.599324	0.665401	0.684145	-0.0660779	-0.0848212	0.858179	0.82994	0.876312	0.0282387	-0.0181335	0.759015	0.805177	0.7432	-0.0461617	0.0158154
45 targeted therapies	Navitoclax	Apoptosis targeting	Bcl-XL, 2, w inhibitor	Selleckchem, s1001	0.583121	0.534154	0.544973	0.0489675	0.0381481	0.759775	0.429358	0.649724	0.330417	0.110051	0.652943	0.64553	0.685064	0.00741326	-0.0321208	0.682907	0.652004	0.648222	0.0309034	0.034685	0.914501	0.753454	0.81054	0.161047	0.103961
	LCL-161	Apoptosis targeting	BIRC2,3,4 inhibitor	Selleckchem, s7009	0.866325	0.986355	0.806046	-0.12003	0.0602785	0.783788	0.801361	0.764375	-0.0175723	0.0194133	0.693104	0.715122	0.717119	-0.0220184	-0.0240154	0.85341	0.785568	0.79196	0.0678421	0.06145	0.921074	0.875734	0.806142	0.0453398	0.114931
	Olaparib	Apoptosis targeting	PARP inhibitor	Selleckchem, s1060	0.927196	0.890874	0.894851	0.0363213	0.0323447	0.972073	0.925824	0.941934	0.0462489	0.0301382	0.857166	0.844709	0.869015	0.0124567	-0.011849	0.862709	0.793723	0.853507	0.068986	0.00920169	0.910131	0.922307	0.891362	-0.0121758	0.0187699
	GDC-0152	Apoptosis targeting	BIRC2,3,4,7 inhibitor	Selleckchem, s7010	0.95588	0.959768	0.921598	-0.00388842	0.0342824	0.974943	0.973169	0.969283	0.00177416	0.00565983	0.817497	0.816465	0.830648	0.00103162	-0.0131511	0.926672	0.941899	0.905775	-0.0152264	0.0208974	0.985581	0.954995	0.912656	0.0305862	0.0729248
	Venetoclax	Apoptosis targeting	Bcl-2 inhibitor	Selleckchem, s8048	0.615851	0.58253	0.491062	0.033321	0.124789	0.854196	0.754128	0.835858	0.100067	0.0183375	0.807107	0.829137	0.858559	-0.0220304	-0.051453	0.817313	0.782541	0.695773	0.0347726	0.121541	0.959093	0.919973	0.904294	0.0391192	0.0547987
	Dinaciclib	Aurora / PLK / CDK inhibitor	CDK1,2,5,9 inhibitor	Selleckchem, s2768	0.135329	0.0340899	0.0649023	0.101239	0.0704263	0.372771	0.207394	0.403546	0.165377	-0.0307751	0.446594	0.419794	0.455188	0.0268002	-0.00859382	0.248384	0.238685	0.282762	0.0096984	-0.0343783	0.354118	0.353545	0.366177	0.0005733	-0.0120588
	Volasertib	Aurora / PLK / CDK inhibitor	PLK1 inhibitor	Selleckchem, s2235	0.2614	0.13409	0.212018	0.12731	0.0493816	0.60069	0.347615	0.540699	0.253075	0.0599912	0.565473	0.525005	0.512846	0.0404681	0.0526275	0.441659	0.315283	0.392739	0.126376	0.0489202	0.542643	0.610322	0.746725	-0.0676788	-0.204082
	Ribociclib	Aurora / PLK / CDK inhibitor	CDK4,6 inhibitor	Selleckchem, s5187	0.725685	0.762222	0.769469	-0.0365374	-0.0437838	0.731768	0.713932	0.758263	0.0178354	-0.0264956	0.78281	0.755783	0.767398	0.0270267	0.0154117	0.745291	0.710646	0.777071	0.0346457	-0.0317802	0.75974	0.826573	0.804689	-0.0668332	-0.0449488
	VX680	Aurora / PLK / CDK inhibitor	pan-AURK inhibitor	Selleckchem, s1048	0.359679	0.22752	0.330035	0.132159	0.0296445	0.689714	0.564136	0.716731	0.125577	-0.0270174	0.55166	0.515966	0.522253	0.0356942	0.029407	0.374741	0.317387	0.42277	0.0573539	-0.0480292	0.658592	0.640565	0.670601	0.0180267	-0.0120094
	Palbociclib	Aurora / PLK / CDK inhibitor	CDK4,6 inhibitor	Selleckchem, s1579	0.481183	0.474301	0.521938	0.00688117	-0.0407552	0.442599	0.49701	0.470972	-0.0544115	-0.0283735	0.591908	0.582281	0.586336	0.00962679	0.00557231	0.542373	0.507399	0.613944	0.0349748	-0.0715705	0.603035	0.580812	0.621008	0.0222225	-0.0179739
	Alisertib	Aurora / PLK / CDK inhibitor	AURKA inhibitor	Selleckchem, s1133	0.388788	0.307464	0.35849	0.0813239	0.0302979	0.411205	0.455379	0.433041	-0.0441739	-0.0218358	0.677435	0.666781	0.647994	0.0106534	0.0294413	0.383113	0.397973	0.485046	-0.0148603	-0.101933	0.805354	0.818248	0.835164	-0.0128942	-0.0298097
	Prima1	DNA repair inhibitor	Mutant p53 reactivator	Selleckchem, s7723	0.813881	0.875813	0.88522	-0.0619319	-0.0713393	0.790661	0.806397	0.748318	-0.015736	0.0423431	0.782752	0.812119	0.789588	-0.029367	-0.00683629	0.741065	0.806329	0.758117	-0.0652643	-0.0170524	0.806771	0.802346	0.769512	0.00442564	0.0372589
	Berzosertib	DNA repair inhibitor	ATR inhibitor	Selleckchem, s7102	0.323212	0.320787	0.23359	0.0024255	0.0896222	0.365449	0.322364	0.344662	0.0430854	0.0207877	0.514277	0.500158	0.456199	0.0141191	0.0580783	0.591546	0.549098	0.491382	0.0424485	0.100164	0.424639	0.460111	0.392797	-0.0354722	0.0318419
	Nutlin 3	DNA repair inhibitor	MDM2 antagonist	Selleckchem, s1061	0.786963	0.804855	0.711601	-0.017892	0.0753625	0.813682	0.811279	0.842298	0.00240296	-0.0286163	0.810935	0.861522	0.84601	-0.0505873	-0.0350751	0.532015	0.473014	0.54087	0.0590011	-0.00885496	0.769141	0.722033	0.710906	0.0471086	0.0582352
	KU-60019	DNA repair inhibitor	ATM inhibitor	Selleckchem, s1570	0.694933	0.678827	0.64324	0.0161059	0.0516922	0.786799	0.74347	0.775327	0.0433281	0.0114717	0.77596	0.762848	0.764641	0.013112	0.0113186	0.690026	0.668381	0.662788	0.0216447	0.0272378	0.770107	0.783685	0.76444	-0.0135779	0.00566691
	Osimertinib	EGFR inhibitor	Mutant-selective EGFR inhibitor	Selleckchem, s7297	0.796793	0.627293	0.800843	0.1695	-0.00404971	0.836347	0.787361	0.811557	0.0489852	0.02479	0.824525	0.800523	0.814205	0.0240027	0.0103207	0.67637	0.622083	0.686329	0.0542867	-0.00995878	0.802001	0.805043	0.806491	-0.00304212	-0.00448942
	Afatinib	EGFR inhibitor	WT, mutant EGFR and HER2,4 inhibitor	Selleckchem, s1011	0.454601	0.42063	0.435932	0.0339716	0.0186696	0.582663	0.484328	0.547121	0.0983346	0.0355414	0.48293	0.476618	0.469231	0.00631174	0.013699	0.422584	0.371059	0.442548	0.0515252	-0.0199635	0.612762	0.558953	0.571784	0.0538088	0.0409776
	Erlotinib	EGFR inhibitor	EGFR inhibitor	Selleckchem, s1023	0.882228	0.830014	0.789839	0.0522137	0.0923889	0.869045	0.883275	0.858502	-0.0142303	0.0105434	0.756397	0.766752	0.759738	-0.0103554	-0.00334108	0.735539	0.686925	0.732794	0.0486142	0.00274509	0.90908	0.828559	0.818867	0.0805213	0.0902128
	Paxalisib	MAPK / AKT / PI3K inhibitor	PI3K, mTOR inhibitor	Selleckchem, s8163	0.554341	0.652385	0.565658	-0.0980438	-0.0113173	0.56082	0.425383	0.4703	0.135438	0.0905202	0.548254	0.518799	0.537353	0.0294543	0.010901	0.583094	0.581366	0.616246	0.00172771	-0.0331519	0.699647	0.648033	0.645662	0.051614	0.0539854
	Doramapimod	MAPK / AKT / PI3K inhibitor	Pan-p38 MAPK inhibitor	Selleckchem, s1574	0.865545	0.501721	0.760409	0.363824	0.105136	0.864243	0.828848	0.872156	0.0353954	-0.00791307	0.952226	0.961255	0.955761	-0.00902861	-0.00353448	0.88102	0.894108	0.867181	-0.0130882	0.0138394	0.950174	0.909699	0.906673	0.0404751	0.0435003
	Fimepinostat	Pi3k and HDAC inhibitor	PI3K, HDAC inhibitor	Selleckchem, s2759	0.363395	0.343344	0.383744	0.0200508	-0.0203492	0.250326	0.220938	0.335176	0.029388	-0.0848498	0.60661	0.575408	0.593592	0.0312025	0.0130179	0.350036	0.360296	0.405282	-0.0102596	-0.0552456	0.784533	0.89308	0.864163	-0.108547	-0.0796298
	Ralimetinib	MAPK inhibitor	Pan-p38 MAPK inhibitor	Selleckchem, s1494	0.817027	0.882152	0.78801	-0.0651247	0.0290175	0.876986	0.912233	0.835757	-0.0352471	0.0412285	0.950089	0.891545	0.938996	0.0585441	0.0110937	0.848448	0.760936	0.782103	0.0875119	0.0663456	0.88031	0.875626	0.834533	0.00468418	0.0457767
	Selumetinib	MEK inhibitor	MEK1,2 inhibitor	Selleckchem, s1008	0.786167	0.744437	0.77665	0.0417309	0.00951785	0.91253	0.97288	0.942985	-0.06035	-0.0304553	0.48891	0.480158	0.474055	0.00875205	0.0148554	0.652545	0.598069	0.638782	0.0544765	0.0137631	0.708514	0.722563	0.743797	-0.0140493	-0.0352837
	Mirdametinib	MEK inhibitor	MEK1,2 inhibitor	Selleckchem, s1036	0.663301	0.819378	0.692462	-0.156077	-0.029161	0.878851	0.947822	0.881923	-0.0689713	-0.00307251	0.41868	0.420524	0.414352	-0.00184398	0.00432851	0.620307	0.584448	0.607027	0.0358594	0.0132804	0.546789	0.607185	0.63267	-0.0603954	-0.0858806
	Trametinib	MEK inhibitor	MEK1,2 inhibitor	Selleckchem, s2673	0.577692	0.528783	0.589416	0.0489092	-0.0117244	0.872325	0.796662	0.78763	0.0756628	0.0846948	0.397352	0.425097	0.394345	-0.0277448	0.00300731	0.545581	0.518683	0.527621	0.0268974	0.0179595	0.437934	0.566816	0.582327	-0.128883	-0.144394
	Temsirolimus	mTOR inhibitor	mTOR inhibitor	Selleckchem, s1044	0.626983	0.581087	0.588417	0.045896	0.0385664	0.735903	0.729616	0.713435	0.00628721	0.0224681	0.550244	0.515784	0.519403	0.0344597	0.0308405	0.561561	0.52871	0.572293	0.0328508	-0.0107322	0.743479	0.601596	0.641146	0.141883	0.102334
	Omipalisib	mTOR inhibitor	p110 and mTOR inhibitor	Selleckchem, s2658	0.425788	0.396932	0.424609	0.0288567	0.00117916	0.457103	0.473884	0.552587	-0.0167812	-0.0954845	0.606471	0.574269	0.607565	0.0322021	-0.00109402	0.475639	0.460642	0.526656	0.0149972	-0.0510175	0.859621	0.829173	0.824078	0.0304481	0.0355435
	Everolimus	mTOR inhibitor	mTOR inhibitor	Selleckchem, s1120	0.693847	0.660185	0.62205	0.0336613	0.0717966	0.735468	0.750009	0.731414	-0.0145411	0.0040541	0.541157	0.565789	0.563309	-0.0246314	-0.0221511	0.616898	0.620372	0.650607	-0.00347428	-0.0337094	0.80879	0.643361	0.662452	0.16543	0.146338
	GMX-1778	NAMPT inhibitor	NAMPT inhibitor	Selleckchem, s8117	0.317642	0.31305	0.278597	0.00459234	0.0390447	0.351396	0.206522	0.297178	0.144874	0.0542186	0.984717	0.982517	0.991055	0.00220001	-0.00633755	0.0563887	0.0518767	0.049039	0.00451203	0.00734979	0.60097	0.641563	0.616317	-0.0405932	-0.0153473
	FK866	NAMPT inhibitor	NAMPT inhibitor	Selleckchem, s2799	0.292097	0.303461	0.171435	-0.0113634	0.120662	0.453782	0.411883	0.50235	0.0418997	-0.0485675	0.986745	0.965483	0.980551	0.0212621	0.00619355	0.0653859	0.0597168	0.0488198	0.0056691	0.016566	0.609915	0.653927	0.613814	-0.0440116	-0.00389858
	Ningetinib	Receptor inhibitor	c-Met, VEGFR2 and Axl inhibitor	Selleckchem, s6870	0.853658	0.854139	0.855987	-0.000481096	-0.0023284	0.893862	0.620828	0.695934	0.273034	0.197928	0.773725	0.768001	0.786289	0.00572359	-0.0125645	0.829282	0.877033	0.885679	-0.0477508	-0.0563965	0.756448	0.733751	0.731745	0.0226969	0.0247035
	Savolitinib	Receptor inhibitor	Pan-Met inhibitor	Selleckchem, s7674	0.950081	0.942534	0.919832	0.00754744	0.0302488	0.943169	0.897648	0.931472	0.0455204	0.0116972	0.908128	0.938939	0.924988	-0.0308108	-0.0168601	0.927307	0.93306	0.931056	-0.00575263	-0.00374913	0.890139	0.923192	0.928567	-0.0330522	-0.0384278
	Lapatinib	Receptor inhibitor	EGFR and ErbB2 inhibitor	Selleckchem, s2111	0.611843	0.600394	0.566232	0.0114482	0.04561	0.6315	0.615971	0.609121	0.0155287	0.0223786	0.551464	0.581198	0.534313	-0.0297337	0.0171516	0.554503	0.541418	0.55774	0.0130853	-0.003237	0.82417	0.682635	0.652476	0.141535	0.171694
	RU-301	Receptor inhibitor	Pan-TAM inhibitor	Selleckchem, s0071	0.833893	0.783386	0.759413	0.0505071	0.0744798	0.770833	0.663857	0.720057	0.106976	0.0507761	0.842789	0.844814	0.860909	-0.00202468	-0.0181202	0.874088	0.814837	0.822205	0.0592512	0.0518835	0.899198	0.873317	0.85213	0.0258805	0.0470679
	Lenvatinib	Receptor inhibitor	VEGFR2,3 and PDGFR and c-Kit and c-RET inhibitor	Selleckchem, s1164	0.809516	0.805362	0.73402	0.0041541	0.0754959	0.881445	0.78338	0.879984	0.0980651	0.00146063	0.931398	0.911062	0.905481	0.0203358	0.0259171	0.789212	0.759852	0.753432	0.0293603	0.0357801	0.758305	0.751355	0.746337	0.00695024	0.0119678
	Axitinib	Receptor inhibitor	VEGFR1,2,3 inhibitor	Selleckchem, s1005	0.511113	0.430819	0.444242	0.0802943	0.0668709	0.578235	0.515985	0.567664	0.0622497	0.0105705	0.813637	0.770793	0.747097	0.0428443	0.0665403	0.500947	0.464665	0.531028	0.0362819	-0.0300803	0.695639	0.711991	0.727255	-0.0163518	-0.0316155
	Selitrectinib	TRK inhibitor	TRK receptor inhibitor	Selleckchem, s8636	0.949697	0.96713	0.920703	-0.0174332	0.0289943	0.955611	0.971373	0.970074	-0.0157619	-0.0144631	0.94805	0.930767	0.947016	0.0172824	0.00103377	0.855583	0.847318	0.850947	0.0082658	0.00463687	0.950284	0.953511	0.942915	-0.00322683	0.00736884
	Entrectinib	TRK inhibitor	TRK receptor inhibitor	Selleckchem, s7998	0.827109	0.830256	0.818836	-0.00314709	0.00827357	0.826272	0.710264	0.739027	0.116008	0.0872445	0.774584	0.748036	0.740475	0.0265478	0.0341089	0.652602	0.648166	0.667515	0.0044365	-0.0149124	0.772375	0.745652	0.740031	0.0267224	0.0323437
	Tanespimycin	HSP90 inhibitor	HSP90 inhibitor	Selleckchem, s1141	0.501612	0.4375	0.491259	0.0641123	0.0103527	0.539336	0.477108	0.531441	0.0622282	0.00789583	0.589535	0.545731	0.534127	0.0438035	0.0554081	0.471692	0.316138	0.40715	0.155553	0.0645413	0.463849	0.383207	0.477895	0.0806417	-0.0140463
	Luminespib	HSP90 inhibitor	HSP90 inhibitor	Selleckchem, s7439	0.475152	0.445637	0.504675	0.0295151	-0.0295227	0.519024	0.466455	0.538699	0.0525685	-0.0196753	0.552029	0.524924	0.513047	0.027105	0.0389819	0.190093	0.0522995	0.172192	0.137793	0.0179003	0.331348	0.384912	0.418975	-0.0535641	-0.0876275
	Sonidegib	Other targeted agent	Smo and Hh signaling inhibitor	Selleckchem, s2151	0.914128	0.881252	0.839162	0.0328767	0.0749664	0.905245	0.810552	0.854379	0.0946931	0.0508658	0.711829	0.732262	0.681943	-0.0204329	0.0298859	0.831666	0.837156	0.880924	-0.00549026	-0.0492583	0.728851	0.869944	0.872591	-0.141093	-0.14374
	Enasidenib	Other targeted agent	IDH2 mutant inhibitor	Selleckchem, s8205	0.763765	0.837461	0.769969	-0.0736959	-0.00620407	0.815081	0.807749	0.797139	0.0073315	0.0179417	0.818143	0.820367	0.806439	-0.00222387	0.0117034	0.767528	0.796805	0.76778	-0.0292765	-0.000251554	0.890876	0.86165	0.871031	0.0292256	0.0198447
	Vismodegib	Other targeted agent	Hh signaling inhibitor	Selleckchem, s1082	0.958829	0.892854	0.8675	0.0659754	0.091329	0.924338	0.921167	0.920337	0.00317115	0.00400087	0.93739	0.923138	0.926619	0.014252	0.0107717	0.8565	0.878908	0.885356	-0.0224077	-0.028856	0.824872	0.897867	0.901855	-0.0729948	-0.0769827
	ONC201	Other targeted agent	D2 receptor, AKT and ERK inhibitor	Selleckchem, s7963	0.603019	0.577364	0.595527	0.0256547	0.00749185	0.534075	0.469903	0.48828	0.0641717	0.0457947	0.764579	0.740029	0.781903	0.0245498	-0.0173248	0.796986	0.733017	0.783817	0.0639695	0.0131689	0.881999	0.83734	0.849411	0.0446585	0.032588
	Dabrafenib	Other targeted agent	BRAF inhibitor	Selleckchem, s5069	0.890176	0.669668	0.883211	0.220508	0.00696477	0.901968	0.932711	0.9143	-0.0307428	-0.0123316	0.824882	0.78825	0.763515	0.036632	0.0613668	0.812945	0.813434	0.787796	-0.000489162	0.0251488	0.826175	0.79941	0.784594	0.0267654	0.0415809
10 conventional chemotherapies	Paclitaxel	Microtubule-Targeting Agents	Tubulins	Selleckchem, s1150	0.470606	0.155715	0.285569	0.314891	0.185037	0.790528	0.917316	0.976501	-0.126788	-0.185973	0.524872	0.495718	0.478283	0.0291539	0.046589	0.392983	0.207861	0.342051	0.185122	0.0509314	0.727698	0.548427	0.714425	0.179271	0.0132727
	Vincristine	Microtubule-Targeting Agents	Tubulins	Selleckchem, s9555	0.578532	0.302594	0.394697	0.275938	0.183835	0.952242	0.787381	0.811113	0.164861	0.141129	0.578213	0.539043	0.518479	0.0391699	0.0597341	0.619667	0.339645	0.457708	0.280021	0.161959	0.582563	0.49854	0.631267	0.0840228	-0.0487047
	Vinorelbine	Microtubule-Targeting Agents	Tubulins	Selleckchem, s4269	0.496313	0.157683	0.271612	0.338629	0.224701	0.933463	0.752913	0.793034	0.18055	0.140429	0.554905	0.530806	0.492801	0.0240995	0.0621048	0.52092	0.291626	0.399348	0.229294	0.121571	0.530604	0.501383	0.591668	0.0292209	-0.0610649
	Etoposide	Topoisomerase inhibitor	Topoisomerase II inhibitor	Selleckchem, s1225	0.692169	0.646569	0.704492	0.0456006	-0.0123223	0.796819	0.733056	0.804908	0.0637634	-0.00808839	0.752331	0.726007	0.761446	0.0263237	-0.00911595	0.576841	0.472001	0.611832	0.10484	-0.0349905	0.764146	0.794126	0.811906	-0.0299808	-0.0477607
	Topotecan	Topoisomerase inhibitor	Topoisomerase I inhibitor	Selleckchem, s1231	0.71838	0.742804	0.750608	-0.0244239	-0.0322281	0.766924	0.763389	0.83256	0.00353544	-0.065636	0.863033	0.822213	0.838101	0.0408195	0.0249319	0.576023	0.56383	0.644426	0.0121923	-0.0684028	0.761286	0.754497	0.800251	0.00678953	-0.0389645
	SN38	Topoisomerase inhibitor	Topoisomerase I inhibitor	Selleckchem, s4908	0.54206	0.512478	0.603191	0.0295825	-0.0611312	0.617886	0.682358	0.750242	-0.0644719	-0.132356	0.781168	0.74265	0.755519	0.0385182	0.0256496	0.394732	0.375573	0.487044	0.0191588	-0.092312	0.65654	0.650557	0.680723	0.00598261	-0.0241833
	Doxorubicin	Anthracycline	Topoisomerase I and II inhibitor	Selleckchem, s1208	0.872577	0.831416	0.895978	0.0411615	-0.0234006	0.933213	0.886618	0.962317	0.0465946	-0.0291047	0.739516	0.787974	0.783583	-0.0484583	-0.0440672	0.71185	0.680496	0.826854	0.0313535	-0.115004	0.708029	0.729949	0.722769	-0.0219199	-0.0147406
	Gemcitabine	Antimetabolite	Purine nucleotide	Selleckchem, s1149	0.653983	0.694987	0.750899	-0.0410034	-0.0969158	0.489329	0.681882	0.645297	-0.192553	-0.155968	0.602387	0.66683	0.635208	-0.0644427	-0.032821	0.548563	0.556846	0.647775	-0.00828323	-0.0992115	0.71225	0.639461	0.68426	0.072789	0.02799
	Melphalan	Alkylating agents	Binds N7 position of guanine	Selleckchem, s8266	0.776388	0.730737	0.772061	0.045651	0.00432716	0.755139	0.766387	0.799617	-0.011248	-0.0444778	0.790142	0.821177	0.800056	-0.0310357	-0.00991453	0.65447	0.616414	0.668495	0.0380554	-0.0140254	0.902917	0.837083	0.845356	0.0658338	0.0575615
	Bortezomib	Proteasome inhibitor	Proteasome inhibitor	MedChemExpress HY-10227	0.332374	0.256489	0.276373	0.0758846	0.0560009	0.501003	0.0811828	0.144997	0.41982	0.356006	0.452281	0.415626	0.415642	0.0366547	0.0366383	0.193325	0.187305	0.194695	0.00602013	-0.00136987	0.108016	0.118778	0.153974	-0.0107626	-0.0459589
