## Supplementary material for "Reverse molecular pharmacology identifies the non-canonical axis of IRAK as a chemoresistance factor in neuroblastoma": Suppl Table 9

### Sheet: siRNA sequences
	Genes	References Silencer Select
	CTRL	AM4635
	IRAK1	322, 323, 324
	RET	11935 - 11937 - 53215
	STK33	35284 - 35285 - 35286
	EBP	316 - 317 - 318
	PRMT1	6917 - 6918 - 6919
	PGRMC1	21310 - 21311 - 21312
	PPP1CA	10903 - 10931 - 10932
	IRAK2	7495, 7496, 7497
	IRAK3	22133, 22134, 532250
	IRAK4	27527, 27528, 27529
	Myd88	9136, 9137, 9138
	TRAF6	14388, 14389, 14390
	REL-A	11914, 11915, 11916
	REL-B	11917, 11918, 11919
	CASP2	2410, 2411, 2412
	CRADD	16664, 16665, 225028,

### Sheet: Primers
	Genes	5' forward	5' reverse
	YWHAZ	AACTTGACATTGTGGACATC	AAAACTATTTGTGGGACAGC
	GAPDH	ACAGTTGCCATGTAGACC	TTTTTGGTTGAGCACAGG
	IRAK1	AGCTGTCCAGGTTTCG	CTGTACCCAGAAGGATGTC
	RET	ATGAAGATTTCGGATTTCGG	ACCAAAAGACCATACATCAC
	STK33	AGGCAATAAACTTTCTTCGG	GTGTTTTCCTCAACACTTTC
	EBP	GAACTAGGGATGTGACAGAG	AAGGAACAGAAAAACCAAGG
	PRMT1	CAGTACAAAGACTACAAGATCC	AGATGTCCACCTCCTTTATG
	PGRMC1	CATTTTGCCTGGATAAGGAAG	ACTTGAAAGTGAACTGAGAC
	PPP1CA	TGCTGGCCTATAAGATCAAG	CTTGCACTCATCGTAGAAAC
	IRAK2	ATGTTACAGAAACTTCGTGG	TGTCCACTTTTTCCTCTTTG
	IRAK3	TGTCTACAGCTTTGGAATTG	AATTCTCTAAGGAGATCCCG
	IRAK4	AGAGACCAGACATTAAGAAGG	GCTTTAATAACCACTGTCCTG
	Myd88	GTTGTCTCTGATGATTACCTG	GGGGAACTCTTTCTTCATTG
	TRAF6	TACTCATCAGAGAACAGATGC	AAAGTACTGAATGTGCATGG
	REL-A	GCAGAAAGAGGACATTGAG	GTGCACATCAGCTTGC
	REL-B	AGATTGCCATTGTGTTCAAG	CCGTAGCTGTCATGGTC
	CASP2	TCTCTTGCTCTATGAGACTG	TTCGGCAACTTTTCTTTACC
	CRADD	GTTGCAGACGGAGAATG	ATGGTTTTCCGTCAAGATTC
